# Carbohydrate consumption drives adaptive mutations in *Escherichia coli* associated with increased risk for systemic infection

**DOI:** 10.1101/2025.03.26.645536

**Authors:** Aaron L. Hecht, Nadim Mahmud, Subhan Chaudhry, Jacob Y. Cao, Grace Purvis Branigan, Junhee Lee, Erin Theiller, Manuela Roggiani, Elliot S. Friedman, Lindsay Herman, Bianca E. Galis, Steven M. Jones, Paul J. Planet, Joseph P. Zackular, David E. Kaplan, Marina Serper, K. Rajender Reddy, Ahmed M. Moustafa, Mark Goulian, Gary D. Wu

**Affiliations:** Division of Gastroenterology and Hepatology, Perelman School of Medicine, University of Pennsylvania, Philadelphia, PA; Gastroenterology Section, Corporal Michael J. Crescenz VA Medical Center, Philadelphia PA; Hackensack Meridian School of Medicine, Nutley, NJ, USA; Department of Medicine, University of Cambridge School of Clinical Medicine, Cambridge Biomedical Campus, Cambridge, UK; Center for Microbial Medicine, Children’s Hospital of Philadelphia; Philadelphia, PA, USA; Division of Gastroenterology, Hepatology, and Nutrition, The Children’s Hospital of Philadelphia, Philadelphia, PA, USA; Department of Biology, University of Pennsylvania, Philadelphia, PA, USA; Department of Pediatrics, Perelman School of Medicine, University of Pennsylvania, Philadelphia, PA, USA; Division of Pediatric Infectious Diseases, Children’s Hospital of Philadelphia, Philadelphia, PA, USA; Department of Pathology and Laboratory Medicine, Perelman School of Medicine, University of Pennsylvania; Philadelphia, PA, USA; Department of Pathology and Laboratory Medicine, Children’s Hospital of Philadelphia; Philadelphia, PA, USA

## Abstract

Dissemination of organisms from the gut microbiota is a major contributor to sepsis and critical illness. Patients with cirrhosis are prone to systemic infections and are commonly prescribed the carbohydrate lactulose to manage hepatic encephalopathy (HE) ^1^. Commensal metabolism of lactulose is believed to reduce pathobiont colonization through short-chain fatty acid production, but its direct effects on gut pathobionts remain unexplored ^2^. Here, we show that lactulose consumption unexpectedly selects for mutations in *Escherichia coli lactose (lac)* operon regulation, enhancing its metabolic fitness and colonization capacity. This is mediated by selection for constitutive expression of the *lac* operon through mutations in its regulatory components. Using *in vitro* systems, murine models, and clinical samples, we demonstrate that these mutations enable *E. coli* to exploit lactulose as a carbon source, bypassing host carbohydrate metabolism and increasing its intestinal colonization. Despite its long-standing use in HE treatment, we find that lactulose has a paradoxical association with risk of infection hospitalization in patients with cirrhosis in a large epidemiologic study. The emergence of lactulose-adapted *E. coli* strains could be suppressed by a dietary oligosaccharide that competitively inhibits lactulose uptake. These findings reveal a mechanism by which dietary substrates exert selective pressure on the microbiome, with implications for diet-based strategies to modulate microbial evolution and infection risk.
