## Supplemental Table 1 for "Carbohydrate consumption drives adaptive mutations in *Escherichia coli* associated with increased risk for systemic infection"

### Sheet: Sheet1
Patient ID	Patient Lactulose Use	Lactose Utilization	Lactulose Utilization	Lactulose Growth	Species
1	+	11	9	9	E. coli, K. pneumoniae
2	+	12	11	11	K. pneumoniae
17	+	12	9	9	E. coli, K. pneumoniae
23	+	12	12	12	K. pneumoniae
36	+	11	11	11	E. coli
40	+	0	0	0	E. coli
42	+	0	0	0	E. coli
44	+	12	2	2	E. coli
51	+	12	0	0	E. coli
56	+	10	3	3	K. pneumoniae, Enterobacter cloacae
68	+	12	6	6	E. coli
24	-	12	0	0	E. coli
28	-	12	0	0	K. oxytoca
39	-	12	0	0	E. coli
43	-	12	0	0	K. pneumoniae
71	-	12	0	0	E. coli
