## Supplemental Table 2 for "Carbohydrate consumption drives adaptive mutations in *Escherichia coli* associated with increased risk for systemic infection"

### Sheet: Sheet1
Strain	Putative causative mutation(s)	Gene/Protein	Putative effect	Reference	Species
ACCLIMATE 1-1	A1063del, T1065del	lacI	Frame-Shift, loss of LacI protein stability and binding affinity to lacO	https://doi.org/10.1074/jbc.270.18.10640	E. coli
ACCLIMATE 2-1	G+5 -> A	lacO	Loss of LacI affinity	https://doi.org/10.1016/0378-1119(86)90317-3	E. coli
ACCLIMATE 2-12	T+3 -> A	lacO	Reduced LacI affinity	https://doi.org/10.1016/0378-1119(86)90317-3	K. pneumoniae
ACCLIMATE 23-1	T+3 -> A	lacO	Reduced LacI affinity	https://doi.org/10.1016/0378-1119(86)90317-3	K. pneumoniae
ACCLIMATE 36-1	+5𝛥14bp	lacO	Loss of LacI affinity	NA	E. coli
ACCLIMATE 36-2	+5𝛥14bp	lacO	Loss of LacI affinity	NA	E. coli
	G84A, T89del	lacY	Frame shift, loss of LacY function	NA
ACCLIMATE 40-1	Transposon insertion	lacY	Loss of LacY function	NA	E. coli
ACCLIMATE 42-1	Transposon insertion	lacY	Loss of LacY function	NA	E. coli
ACCLIMATE 44-7	Y47D	LacI	Loss of affinity for lacO	DOI: 10.1667/rr2891.1	E. coli
ACCLIMATE 56-4	T+3->A	lacO	Loss of LacI affinity	https://doi.org/10.1016/0378-1119(86)90317-3	K. pneumoniae
	R216L	LacI	Unknown	NA
ACCLIMATE 68-3	A+2 -> G	lacO	Loss of LacI affinity	https://doi.org/10.1016/0378-1119(86)90317-3	E. coli
LacI- (MP434)	A57T	LacI	Loss of lacO binding	Referenced in main text	E. coli
MP13 Mouse isolate 6-1-1	L233P	LacI	Unknown	NA	E. coli
MP13 Mouse isolate 6-2-2	E172X	LacI	Truncation	NA	E. coli
MP13 Mouse isolate 6-3-3	L233P	LacI	Unknown	NA	E. coli
MP13 Mouse isolate 6-4-1	E172X	LacI	Truncation	NA	E. coli
MP13 Mouse isolate 6-5-1	E259A	LacI	Unknown	NA	E. coli
MP434 Mouse isolate 9-1-1	W62X	LacZ	Truncation	NA	E. coli
MP434 Mouse isolate 9-2-1	W62X	LacZ	Truncation	NA	E. coli
MP434 Mouse isolate 9-3-1	W62X	LacZ	Truncation	NA	E. coli
MP434 Mouse isolate 9-4-1	W62X	LacZ	Truncation	NA	E. coli
MP434 Mouse isolate 9-5-1	W62X	LacZ	Truncation	NA	E. coli
ACCLIMATE 36-2 Cam Mut 1	T88_89insC	lacY	Restoration of in-frame translation of LacY	NA	E. coli
ACCLIMATE 36-2 Cam Mut 2	T88_89insC	lacY	Restoration of in-frame translation of LacY	NA	E. coli
ACCLIMATE 36-2 Cam Mut 3	T88_89insT, C89A	lacY	Restoration of in-frame translation of LacY	NA	E. coli
ACCLIMATE 36-2 Cam Mut 4	T88_89insC	lacY	Restoration of in-frame translation of LacY	NA	E. coli
ACCLIMATE 36-2 Cam Mut 5	T88_89insC	lacY	Restoration of in-frame translation of LacY	NA	E. coli
