## Supplemental Table 3 for "Carbohydrate consumption drives adaptive mutations in *Escherichia coli* associated with increased risk for systemic infection"

### Sheet: Sheet1
Strain	Relevant Genotype	Species	Source or Reference
MP7	MP1 attλ::Φ(tetR-tetA-mCherry)	E. coli	Lasaro, et al. 2014.
MP13	MP1 attλ::Φ(tetR-tetA-gfp)	E. coli	Lasaro, et al. 2014.
MP330	MP13 𝜟lacZ	E. coli	This study
MP434	MP13 LacI-	E. coli	This study
MP436	MP7 LacI-	E. coli	This study
PIR2	F- Dlac169 rpoS(Am) robA1 creC510 hsdR514 endA recA1 uidA(DMlu I)::pir	E. coli	Invitrogen
MFDpir	MG1655 RP4-2- Tc::[ΔMu1::aac(3)IV- ΔaphA- Δnic35-ΔMu2::zeo] ΔdapA::(erm- pir) ΔrecA	E. coli	Ferrières, et al. 2010.
MP13 Mouse isolate 6-1-1	MP13 strain isolated from stool of mice treated with lactulose	E. coli	This study
MP13 Mouse isolate 6-2-2	MP13 strain isolated from stool of mice treated with lactulose	E. coli	This study
MP13 Mouse isolate 6-3-3	MP13 strain isolated from stool of mice treated with lactulose	E. coli	This study
MP13 Mouse isolate 6-4-1	MP13 strain isolated from stool of mice treated with lactulose	E. coli	This study
MP13 Mouse isolate 6-5-1	MP13 strain isolated from stool of mice treated with lactulose	E. coli	This study
MP434 Mouse isolate 9-1-1	MP434 strain isolated from stool of control mice	E. coli	This study
MP434 Mouse isolate 9-2-1	MP434 strain isolated from stool of control mice	E. coli	This study
MP434 Mouse isolate 9-3-1	MP434 strain isolated from stool of control mice	E. coli	This study
MP434 Mouse isolate 9-4-1	MP434 strain isolated from stool of control mice	E. coli	This study
MP434 Mouse isolate 9-5-1	MP434 strain isolated from stool of control mice	E. coli	This study
ACCLIMATE 1-1	Adult human cirrhosis stool isolate	E. coli	This study
ACCLIMATE 1-3	Adult human cirrhosis stool isolate	K. pneumoniae	This study
ACCLIMATE 2-1	Adult human cirrhosis stool isolate	E. coli	This study
ACCLIMATE 2-12	Adult human cirrhosis stool isolate	K. pneumoniae	This study
ACCLIMATE 17-1	Adult human cirrhosis stool isolate	E. coli	This study
ACCLIMATE 17-3	Adult human cirrhosis stool isolate	E. coli	This study
ACCLIMATE 23-1	Adult human cirrhosis stool isolate	K. pneumoniae	This study
ACCLIMATE 36-1	Adult human cirrhosis stool isolate	E. coli	This study
ACCLIMATE 36-2	Adult human cirrhosis stool isolate	E. coli	This study
ACCLIMATE 40-1	Adult human cirrhosis stool isolate	E. coli	This study
ACCLIMATE 42-1	Adult human cirrhosis stool isolate	E. coli	This study
ACCLIMATE 44-7	Adult human cirrhosis stool isolate	E. coli	This study
ACCLIMATE 44-1	Adult human cirrhosis stool isolate	E. coli	This study
ACCLIMATE 56-3	Adult human cirrhosis stool isolate	E. cloacae	This study
ACCLIMATE 56-1	Adult human cirrhosis stool isolate	E. cloacae	This study
ACCLIMATE 56-4	Adult human cirrhosis stool isolate	K. pneumoniae	This study
ACCLIMATE 68-1	Adult human cirrhosis stool isolate	E. coli	This study
ACCLIMATE 68-2	Adult human cirrhosis stool isolate	E. coli	This study
ACCLIMATE 68-3	Adult human cirrhosis stool isolate	E. coli	This study
ACCLIMATE 51-1	Adult human cirrhosis stool isolate	E. coli	This study
ACCLIMATE 24-1	Adult human cirrhosis stool isolate	E. coli	This study
ACCLIMATE 28-1	Adult human cirrhosis stool isolate	K. oxytoca	This study
ACCLIMATE 39-1	Adult human cirrhosis stool isolate	E. coli	This study
ACCLIMATE 43-1	Adult human cirrhosis stool isolate	E. coli	This study
ACCLIMATE 71-1	Adult human cirrhosis stool isolate	E. coli	This study
ACCLIMATE 36-1 Kan	ACCLIMATE 36-1 attTn7::mini-Tn7-Km	E. coli	This study
ACCLIMATE 36-2 Cam	ACCLIMATE 36-2 attTn7::mini-Tn7-Cam	E. coli	This study
ACCLIMATE 36-2 Cam Mut 1	ACCLIMATE 36-2 isolated from mouse stool after lactulose treatment	E. coli	This study
ACCLIMATE 36-2 Cam Mut 2	ACCLIMATE 36-2 isolated from mouse stool after lactulose treatment	E. coli	This study
ACCLIMATE 36-2 Cam Mut 3	ACCLIMATE 36-2 isolated from mouse stool after lactulose treatment	E. coli	This study
ACCLIMATE 36-2 Cam Mut 4	ACCLIMATE 36-2 isolated from mouse stool after lactulose treatment	E. coli	This study
ACCLIMATE 36-2 Cam Mut 5	ACCLIMATE 36-2 isolated from mouse stool after lactulose treatment	E. coli	This study
marc.bacteremia.12.a	Pediatric E. coli bacteremia isolate	E. coli	This study
marc.bacteremia.22.a	Pediatric E. coli bacteremia isolate	E. coli	This study
marc.bacteremia.23.a	Pediatric E. coli bacteremia isolate	E. coli	This study
marc.bacteremia.71.a	Pediatric E. coli bacteremia isolate	E. coli	This study
marc.bacteremia.72.a	Pediatric E. coli bacteremia isolate	E. coli	This study
marc.bacteremia.116.a	Pediatric E. coli bacteremia isolate	E. coli	This study
marc.bacteremia.135.a	Pediatric E. coli bacteremia isolate	E. coli	This study
marc.bacteremia.137.a	Pediatric E. coli bacteremia isolate	E. coli	This study
marc.bacteremia.221.a	Pediatric E. coli bacteremia isolate	E. coli	This study
marc.bacteremia.294.a	Pediatric E. coli bacteremia isolate	E. coli	This study
marc.bacteremia.141.a	Pediatric E. coli bacteremia isolate	E. coli	This study
marc.bacteremia.142.a	Pediatric E. coli bacteremia isolate	E. coli	This study
marc.bacteremia.143.a	Pediatric E. coli bacteremia isolate	E. coli	This study
marc.bacteremia.162.a	Pediatric E. coli bacteremia isolate	E. coli	This study
marc.bacteremia.171.a	Pediatric E. coli bacteremia isolate	E. coli	This study
marc.bacteremia.172.a	Pediatric E. coli bacteremia isolate	E. coli	This study
marc.bacteremia.145.a	Pediatric E. coli bacteremia isolate	E. coli	This study
marc.bacteremia.199.a	Pediatric E. coli bacteremia isolate	E. coli	This study
marc.bacteremia.201.a	Pediatric E. coli bacteremia isolate	E. coli	This study
marc.bacteremia.345.a	Pediatric E. coli bacteremia isolate	E. coli	This study
marc.bacteremia.356.a	Pediatric E. coli bacteremia isolate	E. coli	This study
marc.bacteremia.357.a	Pediatric E. coli bacteremia isolate	E. coli	This study
marc.bacteremia.363.a	Pediatric E. coli bacteremia isolate	E. coli	This study
marc.bacteremia.403.a	Pediatric E. coli bacteremia isolate	E. coli	This study
marc.bacteremia.405.a	Pediatric E. coli bacteremia isolate	E. coli	This study
marc.bacteremia.416.a	Pediatric E. coli bacteremia isolate	E. coli	This study
marc.bacteremia.421.a	Pediatric E. coli bacteremia isolate	E. coli	This study
marc.bacteremia.573.a	Pediatric E. coli bacteremia isolate	E. coli	This study
marc.bacteremia.574.a	Pediatric E. coli bacteremia isolate	E. coli	This study
marc.bacteremia.450.a	Pediatric E. coli bacteremia isolate	E. coli	This study
marc.bacteremia.476.a	Pediatric E. coli bacteremia isolate	E. coli	This study
marc.bacteremia.480.a	Pediatric E. coli bacteremia isolate	E. coli	This study
marc.bacteremia.541.a	Pediatric E. coli bacteremia isolate	E. coli	This study
marc.bacteremia.559.a	Pediatric E. coli bacteremia isolate	E. coli	This study
marc.bacteremia.723.a	Pediatric E. coli bacteremia isolate	E. coli	This study
marc.bacteremia.756.a	Pediatric E. coli bacteremia isolate	E. coli	This study
marc.bacteremia.766.a	Pediatric E. coli bacteremia isolate	E. coli	This study
marc.bacteremia.780.a	Pediatric E. coli bacteremia isolate	E. coli	This study
marc.bacteremia.945.a	Pediatric E. coli bacteremia isolate	E. coli	This study
marc.bacteremia.880.a	Pediatric E. coli bacteremia isolate	E. coli	This study
marc.bacteremia.1102.a	Pediatric E. coli bacteremia isolate	E. coli	This study
marc.bacteremia.1103.a	Pediatric E. coli bacteremia isolate	E. coli	This study
marc.bacteremia.1104.a	Pediatric E. coli bacteremia isolate	E. coli	This study
marc.bacteremia.1001.a	Pediatric E. coli bacteremia isolate	E. coli	This study
marc.bacteremia.1013.a	Pediatric E. coli bacteremia isolate	E. coli	This study
marc.bacteremia.1032.a	Pediatric E. coli bacteremia isolate	E. coli	This study
marc.bacteremia.1055.a	Pediatric E. coli bacteremia isolate	E. coli	This study
marc.bacteremia.1033.a	Pediatric E. coli bacteremia isolate	E. coli	This study
marc.bacteremia.1068.a	Pediatric E. coli bacteremia isolate	E. coli	This study
marc.bacteremia.1120.a	Pediatric E. coli bacteremia isolate	E. coli	This study
marc.bacteremia.1128.a	Pediatric E. coli bacteremia isolate	E. coli	This study
marc.bacteremia.1129.a	Pediatric E. coli bacteremia isolate	E. coli	This study
marc.bacteremia.1125.a	Pediatric E. coli bacteremia isolate	E. coli	This study
marc.bacteremia.1153.a	Pediatric E. coli bacteremia isolate	E. coli	This study
marc.bacteremia.1184.a	Pediatric E. coli bacteremia isolate	E. coli	This study
marc.bacteremia.1191.a	Pediatric E. coli bacteremia isolate	E. coli	This study
marc.bacteremia.1195.a	Pediatric E. coli bacteremia isolate	E. coli	This study
marc.bacteremia.1199.a	Pediatric E. coli bacteremia isolate	E. coli	This study
marc.bacteremia.1213.a	Pediatric E. coli bacteremia isolate	E. coli	This study
marc.bacteremia.1214.a	Pediatric E. coli bacteremia isolate	E. coli	This study
marc.bacteremia.1216.a	Pediatric E. coli bacteremia isolate	E. coli	This study
marc.bacteremia.1303.a	Pediatric E. coli bacteremia isolate	E. coli	This study
marc.bacteremia.1305.a	Pediatric E. coli bacteremia isolate	E. coli	This study
marc.bacteremia.1311.a	Pediatric E. coli bacteremia isolate	E. coli	This study
marc.bacteremia.1314.a	Pediatric E. coli bacteremia isolate	E. coli	This study
marc.bacteremia.1344.a	Pediatric E. coli bacteremia isolate	E. coli	This study
marc.bacteremia.1349.a	Pediatric E. coli bacteremia isolate	E. coli	This study
marc.bacteremia.1360.a	Pediatric E. coli bacteremia isolate	E. coli	This study
marc.bacteremia.1363.a	Pediatric E. coli bacteremia isolate	E. coli	This study
marc.bacteremia.1491.a	Pediatric E. coli bacteremia isolate	E. coli	This study
marc.bacteremia.1557.a	Pediatric E. coli bacteremia isolate	E. coli	This study
marc.bacteremia.1558.a	Pediatric E. coli bacteremia isolate	E. coli	This study
marc.bacteremia.1568.a	Pediatric E. coli bacteremia isolate	E. coli	This study
marc.bacteremia.1582.a	Pediatric E. coli bacteremia isolate	E. coli	This study
marc.bacteremia.1585.a	Pediatric E. coli bacteremia isolate	E. coli	This study
marc.bacteremia.1597.a	Pediatric E. coli bacteremia isolate	E. coli	This study
marc.bacteremia.1602.a	Pediatric E. coli bacteremia isolate	E. coli	This study
marc.bacteremia.1607.a	Pediatric E. coli bacteremia isolate	E. coli	This study
marc.bacteremia.1645.a	Pediatric E. coli bacteremia isolate	E. coli	This study
marc.bacteremia.1612.a	Pediatric E. coli bacteremia isolate	E. coli	This study
marc.bacteremia.1648.a	Pediatric E. coli bacteremia isolate	E. coli	This study
marc.bacteremia.1619.a	Pediatric E. coli bacteremia isolate	E. coli	This study
marc.bacteremia.1650.a	Pediatric E. coli bacteremia isolate	E. coli	This study
marc.bacteremia.1666.a	Pediatric E. coli bacteremia isolate	E. coli	This study
marc.bacteremia.1830.a	Pediatric E. coli bacteremia isolate	E. coli	This study
marc.bacteremia.1831.a	Pediatric E. coli bacteremia isolate	E. coli	This study
marc.bacteremia.1835.a	Pediatric E. coli bacteremia isolate	E. coli	This study
marc.bacteremia.1836.a	Pediatric E. coli bacteremia isolate	E. coli	This study
marc.bacteremia.1855.a	Pediatric E. coli bacteremia isolate	E. coli	This study
marc.bacteremia.1856.a	Pediatric E. coli bacteremia isolate	E. coli	This study
