## Supplemental Table 4 for "Carbohydrate consumption drives adaptive mutations in *Escherichia coli* associated with increased risk for systemic infection"

### Sheet: Sheet1
Plasmid	Genotype	Reference or source
pTrc99a	lacIq Ptrc, MCS from pUC18, rrnB(Ter) bla ori pMB1	Amann, et. al. 1988.
pUC18R6KT-mini- Tn7T-Km	Suicide delivery vector containing mini-Tn7 base elements with FRT- Kan-FRT selectable marker	Choi, et. al. 2005.
pUC18R6KT-mini- Tn7T-Cam	Derivative of pUC18R6KT-mini- Tn7T-Km; Suicide delivery vector containing mini-Tn7 base elements with FRT-cat-FRT selectable marker	This study
pKD3	oriR6Kγ bla FRT-cat-FRT	Datsenko, et. al. 2000.
pKD13	oriγR6K, bla, FRT-kan-FRT	Datsenko, et. al. 2000.
pFLP-hyg	Expresses FLP recombinase with hyg selection marker	Huang, et. al. 2014.
