## Supplemental Table 5 for "Carbohydrate consumption drives adaptive mutations in *Escherichia coli* associated with increased risk for systemic infection"

### Sheet: Sheet1
Name	Function	Sequence
lacY_qPCR_F	lacY qPCR	AAGTACCGTTCCTGCTGGTG
lacY_qPCR_R	lacY qPCR	GCCCGCCAGTACAGACATAA
lacZ_qPCR_F	lacZ qPCR	GTCGTCAGTGTAGGTGTTGAA
lacZ_qPCR_R	lacZ qPCR	CAGTTTACCCGCTCTGAGAC
gyrA_qPCR_F	gyrA qPCR	GTCTCTCTGATCGTGCCTCG
gyrA_qPCR_R	gyrA qPCR	ACGCGACTTGGTTGGGTATT
lacZ-del-MP1-U	lacZ deletion	GTATGTTGTGTGAAATTGTGAGCGGATAACAATTTCACACAGGATACAGCTATGATTCCGGGGATCCGTCGACC
lacZ-del-MP1-L	lacZ deletion	GAAATACGGGCAGACATGGCCTGCCCGGTTATTATTATTTTTGACACCAGACCAATGTAGGCTGGAGCTGCTTCG
CAM-FRT-NotI-u1	Chloramphenicol resistance cassette amplification	TGTGTAGGCTGGAGCTGCTTC
CAM-FRT-ClaI-l1	Chloramphenicol resistance cassette amplification	CATATGAATATCCTCCTTA
lacI-cPCR-u1	lac operon amplification for sequencing	GTCAATTCAGGGTGGTGAATG
lac-check-l1	lac operon amplification for sequencing	CAACTTCTGATGGATGCGAGTG
